# Spatial variation in population genomic responses to over a century of anthropogenic change within a tidal marsh songbird

**DOI:** 10.1101/2022.06.10.495648

**Authors:** Phred M. Benham, Jennifer Walsh, Rauri C. K. Bowie

**Affiliations:** Museum of Vertebrate Zoology & Department of Integrative Biology, University of California, Berkeley, Berkeley, CA; Fuller Evolutionary Biology Program, Cornell Lab of Ornithology, Cornell University, Ithaca, NY

**Keywords:** conservation genomics, tidal marshes, Passerellidae, anthropogenic change, museum collections, exome capture

## Abstract

Combating the current biodiversity crisis requires the accurate documentation of population responses to human-induced ecological change. To this end, museum collections preserve a record of population responses to anthropogenic change that can provide critical baseline data on patterns of genetic diversity, connectivity, and population structure. We leveraged spatially-replicated time series of specimens to document population genomic responses to the destruction of nearly 90% of coastal habitats occupied by the Savannah sparrow (*Passerculus sandwichensis*) in California. Spatial-temporal analyses of genetic diversity from 219 sparrows collected between 1889-2017 showed that the amount of habitat lost was not predictive of genetic diversity loss. Despite experiencing the greatest levels of habitat loss, we found that genetic diversity in the San Francisco Bay Area remained relatively high. Over the past century, immigration into the Bay Area from interior populations has also increased. This may have minimized genetic diversity declines, but likely led to the erosion of divergence at loci associated with tidal marsh adaptation. Tracing the genomic trajectories of multiple populations over time provided unique insights into how shifting patterns of gene flow through time in response to human-induced habitat loss may contribute to negative fitness consequences.
