## supplemental data for "Spatial variation in population genomic responses to over a century of anthropogenic change within a tidal marsh songbird"

### Sheet: Passerculus_CaliforniaSamples_m
VoucherID	Subspecies	Country	State	County	Longitude	Latitude	SamplePeriod	Year	Habitat	Population
MVZ:Bird:11492	alaudinus	USA	California	Alameda	-122.272	37.8698	Historic	1891	Salt	San Francisco Bay
MVZ:Bird:11493	alaudinus	USA	California	Alameda	-122.272	37.8698	Historic	1891	Salt	San Francisco Bay
MVZ:Bird:11494	alaudinus	USA	California	Alameda	-122.272	37.8698	Historic	1891	Salt	San Francisco Bay
MVZ:Bird:11495	alaudinus	USA	California	Alameda	-122.213	37.7881	Historic	1889	Salt	San Francisco Bay
MVZ:Bird:24861	alaudinus	USA	California	Alameda	-122.228	37.7335	Historic	1914	Salt	San Francisco Bay
MVZ:Bird:24862	alaudinus	USA	California	Alameda	-122.228	37.7335	Historic	1914	Salt	San Francisco Bay
MVZ:Bird:40435	alaudinus	USA	California	Alameda	-122.228	37.7335	Historic	1920	Salt	San Francisco Bay
MVZ:Bird:41070	alaudinus	USA	California	Alameda	-122.299	37.8902	Historic	1920	Salt	San Francisco Bay
MVZ:Bird:41071	alaudinus	USA	California	Alameda	-122.299	37.8902	Historic	1920	Salt	San Francisco Bay
MVZ:Bird:41072	alaudinus	USA	California	Alameda	-122.299	37.8902	Historic	1920	Salt	San Francisco Bay
MVZ:Bird:41073	alaudinus	USA	California	Alameda	-122.299	37.8902	Historic	1920	Salt	San Francisco Bay
MVZ:Bird:78272	alaudinus	USA	California	Alameda	-122.275	37.7754	Historic	1923	Salt	San Francisco Bay
MVZ:Bird:83020	alaudinus	USA	California	Alameda	-122.275	37.7754	Historic	1921	Salt	San Francisco Bay
MVZ:Bird:105840	alaudinus	USA	California	Alameda	-122.272	37.8698	Historic	1923	Salt	San Francisco Bay
MVZ:Bird:105841	alaudinus	USA	California	Alameda	-122.275	37.7754	Historic	1921	Salt	San Francisco Bay
MVZ:Bird:7898	alaudinus	USA	California	Contra Costa	-122.377	37.9745	Historic	1909	Salt	San Pablo Bay
MVZ:Bird:7899	alaudinus	USA	California	Contra Costa	-122.387	37.9251	Historic	1909	Salt	San Pablo Bay
MVZ:Bird:7932	alaudinus	USA	California	Contra Costa	-122.377	37.9745	Historic	1909	Salt	San Pablo Bay
MVZ:Bird:7933	alaudinus	USA	California	Contra Costa	-122.377	37.9745	Historic	1909	Salt	San Pablo Bay
MVZ:Bird:31323	alaudinus	USA	California	Contra Costa	-122.377	37.9745	Historic	1919	Salt	San Pablo Bay
MVZ:Bird:31324	alaudinus	USA	California	Contra Costa	-122.377	37.9745	Historic	1919	Salt	San Pablo Bay
MVZ:Bird:31325	alaudinus	USA	California	Contra Costa	-122.377	37.9745	Historic	1919	Salt	San Pablo Bay
MVZ:Bird:31326	alaudinus	USA	California	Contra Costa	-122.377	37.9745	Historic	1919	Salt	San Pablo Bay
MVZ:Bird:31327	alaudinus	USA	California	Contra Costa	-122.377	37.9745	Historic	1919	Salt	San Pablo Bay
MVZ:Bird:31328	alaudinus	USA	California	Contra Costa	-122.377	37.9745	Historic	1919	Salt	San Pablo Bay
MVZ:Bird:31329	alaudinus	USA	California	Contra Costa	-122.377	37.9745	Historic	1919	Salt	San Pablo Bay
MVZ:Bird:31330	alaudinus	USA	California	Contra Costa	-122.377	37.9745	Historic	1919	Salt	San Pablo Bay
MVZ:Bird:72283	alaudinus	USA	California	Contra Costa	-122.377	37.9745	Historic	1936	Salt	San Pablo Bay
MVZ:Bird:125282	alaudinus	USA	California	Contra Costa	-122.377	37.9745	Historic	1952	Salt	San Pablo Bay
MVZ:Bird:125283	alaudinus	USA	California	Contra Costa	-122.377	37.9745	Historic	1952	Salt	San Pablo Bay
MVZ:Bird:125284	alaudinus	USA	California	Contra Costa	-122.377	37.9745	Historic	1952	Salt	San Pablo Bay
MVZ:Bird:16826	alaudinus	USA	California	Humboldt	-124.149	40.7851	Historic	1910	Salt	Humboldt Bay
MVZ:Bird:16827	alaudinus	USA	California	Humboldt	-124.149	40.7851	Historic	1910	Salt	Humboldt Bay
MVZ:Bird:16828	alaudinus	USA	California	Humboldt	-124.149	40.7851	Historic	1910	Salt	Humboldt Bay
MVZ:Bird:16831	alaudinus	USA	California	Humboldt	-124.149	40.7851	Historic	1910	Salt	Humboldt Bay
MVZ:Bird:16832	alaudinus	USA	California	Humboldt	-124.149	40.7851	Historic	1910	Salt	Humboldt Bay
MVZ:Bird:16833	alaudinus	USA	California	Humboldt	-124.149	40.7851	Historic	1910	Salt	Humboldt Bay
MVZ:Bird:16837	alaudinus	USA	California	Humboldt	-124.149	40.7851	Historic	1910	Salt	Humboldt Bay
MVZ:Bird:16841	alaudinus	USA	California	Humboldt	-124.149	40.7851	Historic	1910	Salt	Humboldt Bay
MVZ:Bird:16842	alaudinus	USA	California	Humboldt	-124.149	40.7851	Historic	1910	Salt	Humboldt Bay
MVZ:Bird:17223	alaudinus	USA	California	Humboldt	-124.149	40.7851	Historic	1911	Salt	Humboldt Bay
FMNH:Birds:499933	alaudinus	USA	California	Humboldt	-124.113	40.859	Modern	2015	Salt	Humboldt Bay
FMNH:Birds:499934	alaudinus	USA	California	Humboldt	-124.113	40.859	Modern	2015	Salt	Humboldt Bay
FMNH:Birds:499935	alaudinus	USA	California	Humboldt	-124.113	40.859	Modern	2015	Salt	Humboldt Bay
FMNH:Birds:499936	alaudinus	USA	California	Humboldt	-124.113	40.859	Modern	2015	Salt	Humboldt Bay
FMNH:Birds:499937	alaudinus	USA	California	Humboldt	-124.113	40.859	Modern	2015	Salt	Humboldt Bay
MVZ:Bird:7186	alaudinus	USA	California	Marin	-122.948	38.101	Historic	1909	Fresh	NorthCoast
MVZ:Bird:7187	alaudinus	USA	California	Marin	-122.948	38.101	Historic	1909	Fresh	NorthCoast
MVZ:Bird:7188	alaudinus	USA	California	Marin	-122.948	38.101	Historic	1909	Fresh	NorthCoast
MVZ:Bird:56251	alaudinus	USA	California	Monterey	-121.787	36.8049	Historic	1930	Salt	Monterey
MVZ:Bird:56252	alaudinus	USA	California	Monterey	-121.787	36.8049	Historic	1930	Salt	Monterey
MVZ:Bird:92732	alaudinus	USA	California	Monterey	-121.802	36.7497	Historic	1936	Salt	Monterey
MVZ:Bird:92733	alaudinus	USA	California	Monterey	-121.787	36.8049	Historic	1936	Salt	Monterey
UMZM:Bird:22039	alaudinus	USA	California	Napa	-122.34	38.2084	Modern	2017	Salt	San Pablo Bay
UMZM:Bird:22040	alaudinus	USA	California	Napa	-122.34	38.2084	Modern	2017	Salt	San Pablo Bay
UMZM:Bird:22041	alaudinus	USA	California	Napa	-122.34	38.2084	Modern	2017	Salt	San Pablo Bay
MVZ:Bird:29855	alaudinus	USA	California	San Luis Obispo	-120.798	35.3592	Historic	1918	Salt	Morro Bay
MVZ:Bird:29856	alaudinus	USA	California	San Luis Obispo	-120.798	35.3592	Historic	1918	Salt	Morro Bay
MVZ:Bird:29857	alaudinus	USA	California	San Luis Obispo	-120.798	35.3592	Historic	1918	Salt	Morro Bay
MVZ:Bird:29869	alaudinus	USA	California	San Luis Obispo	-120.849	35.367	Historic	1918	Salt	Morro Bay
MVZ:Bird:29870	alaudinus	USA	California	San Luis Obispo	-120.849	35.367	Historic	1918	Salt	Morro Bay
MVZ:Bird:29871	alaudinus	USA	California	San Luis Obispo	-120.849	35.367	Historic	1918	Salt	Morro Bay
MVZ:Bird:29874	alaudinus	USA	California	San Luis Obispo	-120.844	35.3224	Historic	1918	Salt	Morro Bay
MVZ:Bird:29875	alaudinus	USA	California	San Luis Obispo	-120.849	35.367	Historic	1918	Salt	Morro Bay
MVZ:Bird:105849	alaudinus	USA	California	San Luis Obispo	-120.849	35.367	Historic	1928	Salt	Morro Bay
MVZ:Bird:105850	alaudinus	USA	California	San Luis Obispo	-120.849	35.367	Historic	1928	Salt	Morro Bay
MVZ:Bird:105851	alaudinus	USA	California	San Luis Obispo	-120.849	35.367	Historic	1928	Salt	Morro Bay
MB2	alaudinus	USA	California	San Luis Obispo	-120.819	35.3344	Modern	2015	Salt	Morro Bay
MB3	alaudinus	USA	California	San Luis Obispo	-120.819	35.3344	Modern	2015	Salt	Morro Bay
MB4	alaudinus	USA	California	San Luis Obispo	-120.819	35.3344	Modern	2015	Salt	Morro Bay
MB5	alaudinus	USA	California	San Luis Obispo	-120.819	35.3344	Modern	2015	Salt	Morro Bay
MB7	alaudinus	USA	California	San Luis Obispo	-120.819	35.3344	Modern	2015	Salt	Morro Bay
MB8	alaudinus	USA	California	San Luis Obispo	-120.819	35.3344	Modern	2015	Salt	Morro Bay
MB9	alaudinus	USA	California	San Luis Obispo	-120.819	35.3344	Modern	2015	Salt	Morro Bay
MB10	alaudinus	USA	California	San Luis Obispo	-120.819	35.3344	Modern	2015	Salt	Morro Bay
CAS:ORN:84192	alaudinus	USA	California	San Mateo	-122.224	37.4698	Historic	1914	Salt	San Francisco Bay
CAS:ORN:84193	alaudinus	USA	California	San Mateo	-122.224	37.4698	Historic	1913	Salt	San Francisco Bay
CAS:ORN:84194	alaudinus	USA	California	San Mateo	-122.224	37.4698	Historic	1913	Salt	San Francisco Bay
CAS:ORN:84195	alaudinus	USA	California	San Mateo	-122.224	37.4698	Historic	1913	Salt	San Francisco Bay
CAS:ORN:81446	alaudinus	USA	California	San Mateo	-122.224	37.4698	Historic	1913	Salt	San Francisco Bay
MVZ:Bird:34991	alaudinus	USA	California	Santa Clara	-122.132	37.4357	Historic	1900	Salt	San Francisco Bay
MVZ:Bird:34992	alaudinus	USA	California	Santa Clara	-122.132	37.4357	Historic	1900	Salt	San Francisco Bay
MVZ:Bird:34993	alaudinus	USA	California	Santa Clara	-122.132	37.4357	Historic	1900	Salt	San Francisco Bay
MVZ:Bird:34995	alaudinus	USA	California	Santa Clara	-122.132	37.4357	Historic	1901	Salt	San Francisco Bay
MVZ:Bird:34996	alaudinus	USA	California	Santa Clara	-122.132	37.4357	Historic	1901	Salt	San Francisco Bay
MVZ:Bird:34997	alaudinus	USA	California	Santa Clara	-122.132	37.4357	Historic	1901	Salt	San Francisco Bay
MVZ:Bird:34999	alaudinus	USA	California	Santa Clara	-122.132	37.4357	Historic	1901	Salt	San Francisco Bay
MVZ:Bird:35000	alaudinus	USA	California	Santa Clara	-122.132	37.4357	Historic	1901	Salt	San Francisco Bay
MVZ:Bird:35001	alaudinus	USA	California	Santa Clara	-122.132	37.4357	Historic	1901	Salt	San Francisco Bay
MVZ:Bird:35002	alaudinus	USA	California	Santa Clara	-122.132	37.4357	Historic	1901	Salt	San Francisco Bay
MVZ:Bird:35003	alaudinus	USA	California	Santa Clara	-122.132	37.4357	Historic	1901	Salt	San Francisco Bay
CAS:ORN:81464	alaudinus	USA	California	Santa Clara	-122.108	37.4566	Historic	1937	Salt	San Francisco Bay
CAS:ORN:81472	alaudinus	USA	California	Santa Clara	-122.12	37.4558	Historic	1937	Salt	San Francisco Bay
CAS:ORN:81476	alaudinus	USA	California	Santa Clara	-122.12	37.4558	Historic	1938	Salt	San Francisco Bay
CAS:ORN:81477	alaudinus	USA	California	Santa Clara	-122.12	37.4558	Historic	1938	Salt	San Francisco Bay
CAS:ORN:81478	alaudinus	USA	California	Santa Clara	-122.12	37.4558	Historic	1938	Salt	San Francisco Bay
CAS:ORN:81479	alaudinus	USA	California	Santa Clara	-122.12	37.4558	Historic	1939	Salt	San Francisco Bay
MVZ:Bird:66828	alaudinus	USA	California	Santa Clara	-122.006	37.4243	Historic	1934	Salt	San Francisco Bay
MVZ:Bird:66829	alaudinus	USA	California	Santa Clara	-121.976	37.4357	Historic	1934	Salt	San Francisco Bay
FMNH:Birds:499928	alaudinus	USA	California	Santa Clara	-122.017	37.434	Modern	2015	Salt	San Francisco Bay
FMNH:Birds:499929	alaudinus	USA	California	Santa Clara	-122.017	37.434	Modern	2015	Salt	San Francisco Bay
FMNH:Birds:499930	alaudinus	USA	California	Santa Clara	-122.017	37.434	Modern	2015	Salt	San Francisco Bay
FMNH:Birds:499931	alaudinus	USA	California	Santa Clara	-122.035	37.442	Modern	2015	Salt	San Francisco Bay
FMNH:Birds:499932	alaudinus	USA	California	Santa Clara	-122.017	37.434	Modern	2015	Salt	San Francisco Bay
UMZM:Bird:22028	alaudinus	USA	California	Santa Clara	-122.034	37.4419	Modern	2017	Salt	San Francisco Bay
UMZM:Bird:22029	alaudinus	USA	California	Santa Clara	-122.017	37.4338	Modern	2017	Salt	San Francisco Bay
UMZM:Bird:22031	alaudinus	USA	California	Santa Clara	-122.028	37.4384	Modern	2017	Salt	San Francisco Bay
UMZM:Bird:22032	alaudinus	USA	California	Santa Clara	-122.034	37.4419	Modern	2017	Salt	San Francisco Bay
AMNH:Birds:SKIN23423	alaudinus	USA	California	Solano	-122.033	38.2167	Historic	1909	Salt	Suisun Bay
AMNH:Birds:SKIN23424	alaudinus	USA	California	Solano	-122.033	38.2167	Historic	1909	Salt	Suisun Bay
AMNH:Birds:SKIN23425	alaudinus	USA	California	Solano	-122.033	38.2167	Historic	1909	Salt	Suisun Bay
CAS:ORN:81404	alaudinus	USA	California	Solano	-122.133	38.0465	Historic	1901	Salt	Suisun Bay
FMNH:Birds:167308	alaudinus	USA	California	Solano	-122.033	38.2167	Historic	1909	Salt	Suisun Bay
FMNH:Birds:167309	alaudinus	USA	California	Solano	-122.033	38.2167	Historic	1909	Salt	Suisun Bay
FMNH:Birds:167310	alaudinus	USA	California	Solano	-122.033	38.2167	Historic	1909	Salt	Suisun Bay
GIWA1	alaudinus	USA	California	Solano	-121.956	38.1338	Modern	2015	Salt	Suisun Bay
GIWA2	alaudinus	USA	California	Solano	-121.956	38.1338	Modern	2015	Salt	Suisun Bay
GIWA3	alaudinus	USA	California	Solano	-121.956	38.1338	Modern	2015	Salt	Suisun Bay
GIWA4	alaudinus	USA	California	Solano	-121.956	38.1338	Modern	2015	Salt	Suisun Bay
GIWA5	alaudinus	USA	California	Solano	-121.956	38.1338	Modern	2015	Salt	Suisun Bay
GIWA6	alaudinus	USA	California	Solano	-121.956	38.1338	Modern	2015	Salt	Suisun Bay
GIWA7	alaudinus	USA	California	Solano	-121.956	38.1338	Modern	2015	Salt	Suisun Bay
GIWA8	alaudinus	USA	California	Solano	-121.956	38.1338	Modern	2015	Salt	Suisun Bay
FMNH:Birds:499924	alaudinus	USA	California	Solano	-122.344	38.1472	Modern	2015	Salt	San Pablo Bay
FMNH:Birds:499925	alaudinus	USA	California	Solano	-122.344	38.1472	Modern	2015	Salt	San Pablo Bay
FMNH:Birds:499926	alaudinus	USA	California	Solano	-122.344	38.1472	Modern	2015	Salt	San Pablo Bay
FMNH:Birds:499927	alaudinus	USA	California	Solano	-122.344	38.1472	Modern	2015	Salt	San Pablo Bay
UMZM:Bird:22033	alaudinus	USA	California	Solano	-121.936	38.1179	Modern	2017	Salt	Suisun Bay
UMZM:Bird:22034	alaudinus	USA	California	Solano	-121.936	38.1179	Modern	2017	Salt	Suisun Bay
UMZM:Bird:22035	alaudinus	USA	California	Solano	-121.936	38.1179	Modern	2017	Salt	Suisun Bay
UMZM:Bird:22036	alaudinus	USA	California	Solano	-121.936	38.1179	Modern	2017	Salt	Suisun Bay
UMZM:Bird:22037	alaudinus	USA	California	Solano	-121.936	38.1179	Modern	2017	Salt	Suisun Bay
UMZM:Bird:22038	alaudinus	USA	California	Solano	-122.344	38.1472	Modern	2017	Salt	San Pablo Bay
MVZ:Bird:58435	alaudinus	USA	California	Sonoma	-123.034	38.3028	Historic	1931	Salt	NorthCoast
MVZ:Bird:147778	alaudinus	USA	California	Sonoma	-123.034	38.3028	Historic	1926	Salt	NorthCoast
UMZM:Bird:22043	alaudinus	USA	California	Sonoma	-122.412	38.1371	Modern	2017	Salt	San Pablo Bay
MVZ:Bird:10126	beldingi	USA	California	Los Angeles	-118.49	34.0293	Historic	1897	Salt	North Beldingi
MVZ:Bird:10127	beldingi	USA	California	Los Angeles	-118.49	34.0293	Historic	1897	Salt	North Beldingi
MVZ:Bird:10128	beldingi	USA	California	Los Angeles	-118.49	34.0293	Historic	1897	Salt	North Beldingi
LACM:Birds:630	beldingi	USA	California	Orange	-118.072	33.7173	Historic	1915	Salt	Newport Bay
LACM:Birds:631	beldingi	USA	California	Orange	-118.072	33.7173	Historic	1915	Salt	Newport Bay
LACM:Birds:632	beldingi	USA	California	Orange	-118.072	33.7173	Historic	1915	Salt	Newport Bay
LACM:Birds:851	beldingi	USA	California	Orange	-118.072	33.7173	Historic	1915	Salt	Newport Bay
LACM:Birds:852	beldingi	USA	California	Orange	-118.072	33.7173	Historic	1915	Salt	Newport Bay
LACM:Birds:854	beldingi	USA	California	Orange	-118.072	33.7173	Historic	1915	Salt	Newport Bay
LACM:Birds:855	beldingi	USA	California	Orange	-118.072	33.7173	Historic	1915	Salt	Newport Bay
LACM:Birds:856	beldingi	USA	California	Orange	-118.072	33.7173	Historic	1915	Salt	Newport Bay
MVZ:Bird:12075	beldingi	USA	California	Orange	-117.901	33.6006	Historic	1906	Salt	Newport Bay
MVZ:Bird:12076	beldingi	USA	California	Orange	-117.901	33.6006	Historic	1906	Salt	Newport Bay
MVZ:Bird:158977	beldingi	USA	California	Orange	-117.923	33.6107	Historic	1968	Salt	Newport Bay
MVZ:Bird:158978	beldingi	USA	California	Orange	-117.923	33.6107	Historic	1968	Salt	Newport Bay
MVZ:Bird:158979	beldingi	USA	California	Orange	-117.923	33.6107	Historic	1968	Salt	Newport Bay
MVZ:Bird:158980	beldingi	USA	California	Orange	-117.923	33.6107	Historic	1968	Salt	Newport Bay
MVZ:Bird:158981	beldingi	USA	California	Orange	-117.923	33.6107	Historic	1968	Salt	Newport Bay
MVZ:Bird:158982	beldingi	USA	California	Orange	-117.923	33.6107	Historic	1968	Salt	Newport Bay
MVZ:Bird:158983	beldingi	USA	California	Orange	-117.923	33.6107	Historic	1968	Salt	Newport Bay
2321-03301	beldingi	USA	California	Orange	-117.877	33.6465	Modern	2016	Salt	Newport Bay
2321-03302	beldingi	USA	California	Orange	-117.877	33.6465	Modern	2016	Salt	Newport Bay
2321-03303	beldingi	USA	California	Orange	-117.877	33.6465	Modern	2016	Salt	Newport Bay
2321-03304	beldingi	USA	California	Orange	-117.877	33.6465	Modern	2016	Salt	Newport Bay
2321-03305	beldingi	USA	California	Orange	-117.877	33.6465	Modern	2016	Salt	Newport Bay
2321-03306	beldingi	USA	California	Orange	-117.877	33.6465	Modern	2016	Salt	Newport Bay
2321-03307	beldingi	USA	California	Orange	-117.877	33.6465	Modern	2016	Salt	Newport Bay
2321-03308	beldingi	USA	California	Orange	-117.877	33.6465	Modern	2016	Salt	Newport Bay
2321-03309	beldingi	USA	California	Orange	-117.877	33.6465	Modern	2016	Salt	Newport Bay
2321-03310	beldingi	USA	California	Orange	-117.877	33.6465	Modern	2016	Salt	Newport Bay
2321-03311	beldingi	USA	California	Orange	-117.877	33.6465	Modern	2016	Salt	Newport Bay
MVZ:Bird:3469	beldingi	USA	California	San Diego	-117.109	32.6747	Historic	1908	Salt	South Beldingi
MVZ:Bird:3519	beldingi	USA	California	San Diego	-117.243	32.6887	Historic	1908	Salt	South Beldingi
MVZ:Bird:3676	beldingi	USA	California	San Diego	-117.083	32.64	Historic	1908	Salt	South Beldingi
MVZ:Bird:3719	beldingi	USA	California	San Diego	-117.112	32.7324	Historic	1908	Salt	South Beldingi
MVZ:Bird:83023	beldingi	USA	California	Santa Barbara	-119.513	34.3957	Historic	1912	Salt	North Beldingi
MVZ:Bird:105856	beldingi	USA	California	Santa Barbara	-119.513	34.3957	Historic	1912	Salt	North Beldingi
MVZ:Bird:105857	beldingi	USA	California	Santa Barbara	-119.689	34.4127	Historic	1910	Salt	North Beldingi
MVZ:Bird:6724	beldingi	USA	California	Ventura	-119.266	34.2736	Historic	1906	Salt	North Beldingi
MVZ:Bird:6725	beldingi	USA	California	Ventura	-119.266	34.2736	Historic	1906	Salt	North Beldingi
MVZ:Bird:6726	beldingi	USA	California	Ventura	-119.266	34.2736	Historic	1906	Salt	North Beldingi
MVZ:Bird:6727	beldingi	USA	California	Ventura	-119.266	34.2736	Historic	1906	Salt	North Beldingi
CAS:ORN:24099	brooksi	USA	California	Del Norte	-124.052	41.5463	Historic	1921	Fresh	Del Norte
CAS:ORN:24100	brooksi	USA	California	Del Norte	-124.052	41.5463	Historic	1921	Fresh	Del Norte
CAS:ORN:24101	brooksi	USA	California	Del Norte	-124.205	41.7593	Historic	1921	Fresh	Del Norte
CAS:ORN:24102	brooksi	USA	California	Del Norte	-124.052	41.5463	Historic	1921	Fresh	Del Norte
CAS:ORN:24103	brooksi	USA	California	Del Norte	-124.052	41.5463	Historic	1921	Fresh	Del Norte
FMNH:Birds:499938	brooksi	USA	California	Del Norte	-124.19	41.86	Modern	2015	Fresh	Del Norte
FMNH:Birds:499939	brooksi	USA	California	Del Norte	-124.19	41.86	Modern	2015	Fresh	Del Norte
FMNH:Birds:499940	brooksi	USA	California	Del Norte	-124.188	41.859	Modern	2015	Fresh	Del Norte
FMNH:Birds:499941	brooksi	USA	California	Del Norte	-124.188	41.859	Modern	2015	Fresh	Del Norte
FMNH:Birds:499942	brooksi	USA	California	Del Norte	-124.188	41.859	Modern	2015	Fresh	Del Norte
FMNH:Birds:499943	brooksi	USA	California	Del Norte	-124.188	41.859	Modern	2015	Fresh	Del Norte
MVZ:Bird:28299	nevadensis	USA	California	Inyo	-118.055	36.5724	Historic	1917	Fresh	Eastern California
MVZ:Bird:28301	nevadensis	USA	California	Inyo	-118.215	36.8261	Historic	1917	Fresh	Eastern California
MVZ:Bird:20271	nevadensis	USA	California	Kern	-118.289	35.6661	Historic	1911	Fresh	Eastern California
MVZ:Bird:20277	nevadensis	USA	California	Kern	-118.494	35.5871	Historic	1911	Fresh	Eastern California
MVZ:Bird:182308	nevadensis	USA	California	Lassen	-120.792	40.6853	Modern	2006	Fresh	Eastern California
MVZ:Bird:182309	nevadensis	USA	California	Lassen	-120.786	40.6761	Modern	2006	Fresh	Eastern California
FMNH:Birds:499944	nevadensis	USA	California	Lassen	-120.992	40.586	Modern	2015	Fresh	Eastern California
FMNH:Birds:499945	nevadensis	USA	California	Lassen	-120.992	40.586	Modern	2015	Fresh	Eastern California
FMNH:Birds:499946	nevadensis	USA	California	Lassen	-120.973	40.591	Modern	2015	Fresh	Eastern California
FMNH:Birds:499947	nevadensis	USA	California	Lassen	-120.973	40.591	Modern	2015	Fresh	Eastern California
FMNH:Birds:499948	nevadensis	USA	California	Lassen	-120.968	40.593	Modern	2015	Fresh	Eastern California
FMNH:Birds:499949	nevadensis	USA	California	Lassen	-120.968	40.593	Modern	2015	Fresh	Eastern California
FMNH:Birds:499950	nevadensis	USA	California	Lassen	-120.968	40.593	Modern	2015	Fresh	Eastern California
MVZ:Bird:14602	nevadensis	USA	California	Modoc	-120.527	41.4545	Historic	1910	Fresh	Eastern California
MVZ:Bird:14603	nevadensis	USA	California	Modoc	-120.527	41.4545	Historic	1910	Fresh	Eastern California
MVZ:Bird:14604	nevadensis	USA	California	Modoc	-120.527	41.4545	Historic	1910	Fresh	Eastern California
MVZ:Bird:14605	nevadensis	USA	California	Modoc	-120.527	41.4545	Historic	1910	Fresh	Eastern California
MVZ:Bird:14608	nevadensis	USA	California	Modoc	-120.149	41.4601	Historic	1910	Fresh	Eastern California
MVZ:Bird:14609	nevadensis	USA	California	Modoc	-120.166	41.444	Historic	1910	Fresh	Eastern California
MVZ:Bird:14610	nevadensis	USA	California	Modoc	-120.149	41.4601	Historic	1910	Fresh	Eastern California
MVZ:Bird:26880	nevadensis	USA	California	Mono	-119.105	37.9089	Historic	1916	Fresh	Eastern California
MVZ:Bird:26881	nevadensis	USA	California	Mono	-119.105	37.9089	Historic	1916	Fresh	Eastern California
MVZ:Bird:26882	nevadensis	USA	California	Mono	-119.105	37.9089	Historic	1916	Fresh	Eastern California
MVZ:Bird:14611	nevadensis	USA	California	Plumas	-120.176	39.8043	Historic	1910	Fresh	Eastern California
MVZ:Bird:14612	nevadensis	USA	California	Plumas	-120.176	39.8043	Historic	1910	Fresh	Eastern California
MVZ:Bird:14613	nevadensis	USA	California	Plumas	-120.176	39.8043	Historic	1910	Fresh	Eastern California
FMNH:Birds:499951	nevadensis	USA	California	San Bernardino	-116.813	34.272	Modern	2015	Fresh	Eastern California
FMNH:Birds:499952	nevadensis	USA	California	San Bernardino	-116.813	34.272	Modern	2015	Fresh	Eastern California
FMNH:Birds:499953	nevadensis	USA	California	San Bernardino	-116.813	34.272	Modern	2015	Fresh	Eastern California
FMNH:Birds:499954	nevadensis	USA	California	San Bernardino	-116.813	34.272	Modern	2015	Fresh	Eastern California
UAM:Bird:6061	anthinus	USA	Alaska	Ketchikan	-130.017	55.9	Modern	1992	Fresh	NA
MSB:Bird:40571	anthinus	USA	Alaska	Matanuska-Susitna	-147.725	63.1906	Modern	2013	Fresh	NA
MSB:Bird:40572	anthinus	USA	Alaska	Copper River	-146.083	63.0819	Modern	2013	Fresh	NA
MSB:Bird:40573	anthinus	USA	Alaska	Nome	-164.785	65.2607	Modern	2013	Fresh	NA
FMNH:Birds:496773	anulus	Mexico	BajaCaliforniaSur	NA	-114.107	28.0277	Modern	2014	Salt	NA
FMNH:Birds:496774	anulus	Mexico	BajaCaliforniaSur	NA	-114.107	28.0277	Modern	2014	Salt	NA
FMNH:Birds:496775	anulus	Mexico	BajaCaliforniaSur	NA	-114.107	28.0277	Modern	2014	Salt	NA
FMNH:Birds:496786	anulus	Mexico	BajaCaliforniaSur	NA	-114.107	28.0277	Modern	2014	Salt	NA
FMNH:Birds:496796	atratus	Mexico	Sonora	NA	-110.213	27.1522	Modern	2014	Salt	NA
FMNH:Birds:496797	atratus	Mexico	Sonora	NA	-110.213	27.1522	Modern	2014	Salt	NA
FMNH:Birds:496798	atratus	Mexico	Sonora	NA	-110.213	27.1522	Modern	2014	Salt	NA
FMNH:Birds:496799	atratus	Mexico	Sonora	NA	-110.213	27.1522	Modern	2014	Salt	NA
UWBM:Bird:79554	brooksi	USA	Washington	Kitsap	-122.584	47.8453	Modern	2000	Fresh	NA
UWBM:Bird:79578	brooksi	USA	Washington	King	-122.322	47.4537	Modern	2000	Fresh	NA
UWBM:Bird:79831	brooksi	USA	Washington	Clallam	-123.102	48.0795	Modern	2000	Fresh	NA
UWBM:Bird:86202	brooksi	USA	Washington	Island	-122.657	48.3518	Modern	2000	Fresh	NA
UMZM:Bird:20731	nevadensis	USA	Wyoming	Teton	-110.118	43.7478	Modern	2016	Fresh	NA
UMZM:Bird:20726	nevadensis	USA	Wyoming	Teton	-110.118	43.7478	Modern	2016	Fresh	NA
UMZM:Bird:20717	nevadensis	USA	Wyoming	Teton	-110.118	43.7478	Modern	2016	Fresh	NA
UMZM:Bird:22000	nevadensis	USA	Wyoming	Teton	-110.118	43.7478	Modern	2016	Fresh	NA
